# High-resolution, high-throughput screening reveals potent target sites for RNAi and Cas13 systems

**DOI:** 10.1101/2025.11.17.688664

**Authors:** Jonathan Kong, Summerloretta S. K. Leung, Guojia Wu, Chi Fai Lau, Bobo Wing-Yee Mok, Mingxi Weng, Ralf Jauch, Honglin Chen, S. Chul Kwon

**Author notes:** These authors contributed equally to this work (Jonathan Kong, Summerloretta S. K. Leung).

## Abstract

RNA interference (RNAi) and CRISPR-Cas13 are widely used for targeted RNA degradation, yet identifying optimal target sites remains a major bottleneck. Furthermore, it remains unclear whether these mechanistically distinct platforms share target sites because high-resolution comparative RNA knockdown data are lacking. To address this, we developed a high-throughput screening platform utilizing shRNAone, an engineered scaffold that generates highly homogeneous small RNAs. After demonstrating the scaffold’s precision at a large scale, we applied high-resolution tiling screens to identify highly effective target sites in therapeutically relevant TTR and PCSK9 mRNAs, uncovering “clustered potent sites” within their 3′ UTRs. Importantly, the shRNAone platform successfully ranked clinically approved siRNAs—patisiran and inclisiran—among the most potent candidates. Further, by mapping CasRx and PspCas13b silencing landscapes across the TTR mRNA, we demonstrated that the clustered potent sites are largely shared between systems and are associated with local RNA accessibility. Additionally, while shRNAone and CasRx activities were largely restricted to the 3′ UTR, PspCas13b efficiently targeted both the coding sequence and the 3′ UTR. Together, this work reveals the existence of shared potent target sites between RNAi and Cas13 and provides a screening platform that can reduce the time and cost of developing RNA therapeutics.

**SIGNIFICANCE:** siRNAs are approved drugs that degrade disease-associated mRNAs, yet target-site selection relies largely on trial and error. Directly testing candidate sites via siRNA synthesis and knockdown measurement scales poorly. Conventional shRNA libraries are risky to interpret due to imprecise processing, and screening low-abundance secretory proteins has remained difficult to establish. We engineered an shRNA scaffold that produces highly homogeneous small RNAs and paired it with a multi-copy knock-in reporter system capable of screening such low-abundance targets. Comparative screening with two Cas13 nucleases showed that all three systems largely share the potent sites, suggesting these sites are platform-independent. The screen also recovered the target sites of clinically approved siRNA drugs, demonstrating its potential to shorten siRNA drug development.
