## Supplementary Table 1 for "High-resolution, high-throughput screening reveals potent target sites for RNAi and Cas13 systems"

### Sheet: Supplementary table 1a
Supplementary Table 1a: qPCR and library construction primers and siRNAs used in this study
qPCR						Library Construction Primers			siRNA
Figure 2h and Supplementary Figure 13c						Small RNA sequencing (AQ-seq)			Figure 3c, d
Target	Forward Primer (5´–3´)	Reverse Primer (5´–3´)				Primer Name	Primer Sequence		siRNA Name	Antisense strand (5´–3´)	Sense strand (5´–3´)
RPLP0	agcccagaacactggtctc	actcaggatttcaatggtgcc				RNA-5´-adaptor	rGrUrUrCrArGrArGrUrUrCrUrArCrArGrUrCrCrGrArCrGrArUrCrNrNrNrN		siTTR	rArUrGrGrArArUrArCrUrCrUrUrGrGrUrUrArCdTdT	rGrUrArArCrCrArArGrArGrUrArUrUrCrCrArUdTdT
GAPDH	ggagcgagatccctccaaaat	ggctgttgtcatacttctcatgg				RNA-3´-adaptor	/5rApp/NNNNTGGAATTCTCGGGTGCCAAGG/3ddC/		siPCSK9	rArCrArArArArGrCrArArArArCrArGrGrUrCrUrArGdTdT	rCrUrArGrArCrCrUrGrUrUrUrUrGrCrUrUrUrUrGrUdTdT
						RT Primer	GCCTTGGCACCCGAGAATTCCA		Non-targeting control (siLuc)	rUrCrGrArArGrUrArCrUrCrArGrCrGrUrArArGdTdT	rCrUrUrArCrGrCrUrGrArGrUrArCrUrUrCrGrAdTdT
						PCR Forward Primer	AATGATACGGCGACCACCGAGATCTACACGTTCAGAGTTCTACAGTCCGA
Figure 3g–i						PCR Reverse Primer	CAAGCAGAAGACGGCATACGAGAT{i7 index}GTGACTGGAGTTCCTTGGCACCCGAGAATTCCA
Target	Forward Primer (5´–3´)	Reverse Primer (5´–3´)							Figure 3h
TTR	attcttggcaggatggcttc	cagaggacacttggattcacc							siRNA Name	Antisense strand (5´–3´)	Sense strand (5´–3´)
GAPDH	ggagcgagatccctccaaaat	ggctgttgtcatacttctcatgg				Customised shRNAone Screening Library Sequencing			siTTR_504-520	rArUrArCrArUrGrArArArUrCrCrCrArUrCrCrCdTdT	rGrGrGrArUrGrGrGrArUrUrUrCrArUrGrUrArUdTdT
						Primer Name	Primer Sequence		siTTR_509-525	rArUrUrGrGrUrUrArCrArUrGrArArArUrCrCrCdTdT	rGrGrGrArUrUrUrCrArUrGrUrArArCrCrArArUdTdT
						PCR1_pRIPZ-F	gcctgagtttgtttgaatgaggc		siTTR_499-515	rArGrArArArUrCrCrCrArUrCrCrCrUrCrGrUrCdTdT	rGrArCrGrArGrGrGrArUrGrGrGrArUrUrUrCrUdTdT
Figure 4d						PCR1_pV7-F	taaggatcctgtttgaatgaggc		siTTR_359-375	rArCrUrGrUrGrArArUrArCrCrArCrCrUrCrUrCdTdT	rGrArGrArGrGrUrGrGrUrArUrUrCrArCrArGrUdTdT
Target	Forward Primer (5´–3´)	Reverse Primer (5´–3´)				PCR1-R	agagggagggcagaaacatc		siTTR_374-390	rArGrGrCrCrGrGrArGrUrCrGrUrUrGrGrCrUrCdTdT	rGrArGrCrCrArArCrGrArCrUrCrCrGrGrCrCrUdTdT
PCSK9	gctgagctgctccagtttct	aatggcgtagacaccctcac				PCR2-F	AATGATACGGCGACCACCGAGATCTACACTCTTTCCCTACACGACGCTCTTCCGATCT{6-8 random nt}CAGAATCGTTGCCTGCACAT*C		siTTR_519-535	rArUrGrGrArArUrArCrUrCrUrUrGrGrUrUrArCdTdT	rGrUrArArCrCrArArGrArGrUrArUrUrCrCrArUdTdT
GAPDH	ggagcgagatccctccaaaat	ggctgttgtcatacttctcatgg				PCR2-R	CAAGCAGAAGACGGCATACGAGAT{i7 index}GTGACTGGAGTTCAGACGTGTGCTCTTCCGATCTTCCACTGAAGCTTAAACAG*G		siLuc	rUrCrGrArArGrUrArCrUrCrArGrCrGrUrArArGdTdT	rCrUrUrArCrGrCrUrGrArGrUrArCrUrUrCrGrAdTdT
						Customised CasRx & PspCas13b Screening Library Sequencing
						Primer Name	Primer Sequence
						U1_PCR1-F	ccagaggtaccctaaggaccag
						U1_PCR1-R	atgaatactgccatttgtctcaag
						U1_PCR2-F	TCTTTCCCTACACGACGCTCTTCCGATCT{6-8 random nt}gctgtgtcggggcagaggc
						U1_PCR2-R	GTGACTGGAGTTCAGACGTGTGCTCTTCCGATCT tagcgtacagtctgtttttgaaactcc

### Sheet: Supplementary table 1b
Supplementary Table 1b: Primers used in round 3 validation
Supplementary Figure 6c, e, h
shRNA/miRNA	5´-Db-adaptor Sequence (Intended)	5´-Db-adaptor Sequence (Unintended)	qPCR Forward Primer Sequence	qPCR Reverse Primer Sequence	Taqman Probe Sequence (Intended)	Taqman Probe Sequence (Unintended)
var20+1	GTTTCACTCAGTGCGTGGGAGGGTGTGTGGTCTTGCTTGGTGTGCACTG rArG	TGTTTCCTCAGTGCGTGGGAGGGTGTGTGGTCTTGCTTGGTGTGCACTG rArG	GAGGGTGTGTGGTCTT	GCGAGGGGAGCACGTAAC	/56-FAM/TGTGCACTG/ZEN/AGTGAAAC/3IABkFQ/	/56-FAM/TGTGCACTG/ZEN/AGGAAACA/3IABkFQ/
var36+1	GTATAACTCAGTGCGTGGGAGGGTGTGTGGTCTTGCTTGGTGTGCACTG rArG	TGTATACTCAGTGCGTGGGAGGGTGTGTGGTCTTGCTTGGTGTGCACTG rArG	GAGGGTGTGTGGTCTT	GCGAGGTATGCACGTAAC	/56-FAM/TGTGCACTG/ZEN/AGTTATAC/3IABkFQ/	/56-FAM/TGTGCACTG/ZEN/AGTATACA/3IABkFQ/
var132-1	CTTTCACTCAGTGCGTGGGAGGGTGTGTGGTCTTGCTTGGTGTGCACTG rArG	GCTTTCCTCAGTGCGTGGGAGGGTGTGTGGTCTTGCTTGGTGTGCACTG rArG	GAGGGTGTGTGGTCTT	GCGAGGTATATGATCGCA	/56-FAM/TGTGCACTG/ZEN/AGTGAAAG/3IABkFQ/	/56-FAM/TGTGCACTG/ZEN/AGGAAAGC/3IABkFQ/
var132+1	CTTTCACTCAGTGCGTGGGAGGGTGTGTGGTCTTGCTTGGTGTGCACTG rArG	TTTCATCTCAGTGCGTGGGAGGGTGTGTGGTCTTGCTTGGTGTGCACTG rArG	GAGGGTGTGTGGTCTT	GCGAGGTATATGATCGCA	/56-FAM/TGTGCACTG/ZEN/AGTGAAAG/3IABkFQ/	/56-FAM/TGTGCACTG/ZEN/AGATGAAA/3IABkFQ/
miR92	GCAATACTCAGTGCGTGGGAGGGTGTGTGGTCTTGCTTGGTGTGCACTG rArG	/	GAGGGTGTGTGGTCTT	GCGAACAGGCCGGGACAA	/56-FAM/TGTGCACTG/ZEN/AGTATTGC/3IABkFQ/	/
Supplementary Figure 6f, i
shRNA	Guide Standard Sequence	Passenger Standard Sequence	Guide RT Primer Sequence	Passenger RT Primer Sequence	Guide qPCR Reverse Primer Sequence	Passenger qPCR Reverse Primer Sequence	qPCR Forward Primer Sequence
GIPZ_36	/5phos/ UUAUACAGUUACGUGCAUACCU	/5phos/ GUAUGCACGUAACUGUAUAAUA	GTCGTATCCAGTGCAGGGTCCGAGGTATTCGCACTGGATACGACAGGTAT	GTCGTATCCAGTGCAGGGTCCGAGGTATTCGCACTGGATACGACTATTAT	AGCCTTATACAGTTACGTGCATA	AGCCGTATGCACGTAACTGTATA	GTGCAGGGTCCGAGGTATTC
shRNAone_36	/5phos/ UUAUACAGUUACGUGCAUACCU	/5phos/ GUAUCCACCAAACUGUAUUUUC	GTCGTATCCAGTGCAGGGTCCGAGGTATTCGCACTGGATACGACAGGTAT	GTCGTATCCAGTGCAGGGTCCGAGGTATTCGCACTGGATACGACGAAAAT	AGCCTTATACAGTTACGTGCATA	AGCCGTATCCACCAAACTGTATT	GTGCAGGGTCCGAGGTATTC
GIPZ_132	/5phos/ UGAAAGCUGCGAUCAUAUACCU	/5phos/ GUAUAUGAUCGCAGCUUUCAUA	GTCGTATCCAGTGCAGGGTCCGAGGTATTCGCACTGGATACGACAGGTAT	GTCGTATCCAGTGCAGGGTCCGAGGTATTCGCACTGGATACGACTATGAA	AGCCTGAAAGCTGCGATCATATA	AGCCGTATATGATCGCAGCTTTC	GTGCAGGGTCCGAGGTATTC
shRNAone_132	/5phos/ UGAAAGCUGCGAUCAUAUACCU	/5phos/ GUAUUUGAAGGCAGCUUUGUUC	GTCGTATCCAGTGCAGGGTCCGAGGTATTCGCACTGGATACGACAGGTAT	GTCGTATCCAGTGCAGGGTCCGAGGTATTCGCACTGGATACGACGAACAA	AGCCTGAAAGCTGCGATCATATA	AGCCGTATTTGAAGGCAGCTTTG	GTGCAGGGTCCGAGGTATTC

### Sheet: Supplementary table 1c
Supplementary Table 1c: shRNAs used in luciferase assays and corresponding target sites
Supplementary Figure 7b
shRNA Name	Guide	Passenger	shRNA Sequence	Guide Target Sequence on Reporter (5´-3´)	Passenger Target Sequence on Reporter (5´-3´)
shRNAone-miR1	tggaatgtaaagaagtatgcct	gcattcttgattacattcgttc	aaagctcccatagtggctgtggctggatggaatgtaaagaagtatgcctgtttaagcttcagtggaggcattcttgattacattcgttctggaggcagctgatggtccgccgcc	catacttctttacattcca	cgaatgtaatcaagaatga
shRNAone-miR302	taagtgcttccatgttttgcct	gcaatacaacgaagcactattc	aaagctcccatagtggctgtggctggataagtgcttccatgttttgcctgtttaagcttcagtggaggcaatacaacgaagcactattctggaggcagctgatggtccgccgcc	caaaacatggaagcactta	tagtgcttcgttgtattga
shRNAone-miR616	tctcaaaacccttcagtgacct	gtcagtgatcggttttgacttc	aaagctcccatagtggctgtggctggatctcaaaacccttcagtgacctgtttaagcttcagtggaggtcagtgatcggttttgacttctggaggcagctgatggtccgccgcc	tcactgaagggttttgaga	gtcaaaaccgatcactgaa
shRNAone-miR770	tccagtaccacgtgtcaggcct	gcctcacagctggtactgcttc	aaagctcccatagtggctgtggctggatccagtaccacgtgtcaggcctgtttaagcttcagtggaggcctcacagctggtactgcttctggaggcagctgatggtccgccgcc	cctgacacgtggtactgga	gcagtaccagctgtgagga
shRNAone-miR1287	tgctggatcagtggttcgacct	gtcgtacctgtgatccaggttc	aaagctcccatagtggctgtggctggatgctggatcagtggttcgacctgtttaagcttcagtggaggtcgtacctgtgatccaggttctggaggcagctgatggtccgccgcc	tcgaaccactgatccagca	cctggatcacaggtacgaa
shRNAone-miR211	ttccctttgtcatccttcgcct	gcgatggaacacaaagggtttc	aaagctcccatagtggctgtggctggattccctttgtcatccttcgcctgtttaagcttcagtggaggcgatggaacacaaagggtttctggaggcagctgatggtccgccgcc	cgaaggatgacaaagggaa	accctttgtgttccatcga
shRNAmir-miR1	tggaatgtaaagaagtatgcct	gcatacttctttacattccata	aaggtatattgctgttgacagtgagcgcggcatacttctttacattccatagtgaagccacagatgtatggaatgtaaagaagtatgccttgcctactgcctcggacttcaaggggcta	catacttctttacattcca	ggaatgtaaagaagtatga
shRNAmir-miR302	taagtgcttccatgttttgcct	gcaaaacatggaagcacttata	aaggtatattgctgttgacagtgagcgcggcaaaacatggaagcacttatagtgaagccacagatgtataagtgcttccatgttttgccttgcctactgcctcggacttcaaggggcta	caaaacatggaagcactta	aagtgcttccatgttttga
shRNAmir-miR616	tctcaaaacccttcagtgacct	gtcactgaagggttttgagata	aaggtatattgctgttgacagtgagcgcggtcactgaagggttttgagatagtgaagccacagatgtatctcaaaacccttcagtgaccttgcctactgcctcggacttcaaggggcta	tcactgaagggttttgaga	ctcaaaacccttcagtgaa
shRNAmir-miR770	tccagtaccacgtgtcaggcct	gcctgacacgtggtactggata	aaggtatattgctgttgacagtgagcgcggcctgacacgtggtactggatagtgaagccacagatgtatccagtaccacgtgtcaggccttgcctactgcctcggacttcaaggggcta	cctgacacgtggtactgga	ccagtaccacgtgtcagga
shRNAmir-miR1287	tgctggatcagtggttcgacct	gtcgaaccactgatccagcata	aaggtatattgctgttgacagtgagcgcggtcgaaccactgatccagcatagtgaagccacagatgtatgctggatcagtggttcgaccttgcctactgcctcggacttcaaggggcta	tcgaaccactgatccagca	gctggatcagtggttcgaa
shRNAmir-miR211	ttccctttgtcatccttcgcct	gcgaaggatgacaaagggaata	aaggtatattgctgttgacagtgagcgcggcgaaggatgacaaagggaatagtgaagccacagatgtattccctttgtcatccttcgccttgcctactgcctcggacttcaaggggcta	cgaaggatgacaaagggaa	tccctttgtcatccttcga
Supplementary Figure 7c
shRNA Name	Guide	Passenger	shRNA Sequence	Guide Target Sequence on Reporter (5´-3´)
shRNAone-miR122	tggagtgtgacaatggtgtcct	/	aaagctcccatagtggctgtggctggatggagtgtgacaatggtgtcctgtttaagcttcagtggaggacagcatactcacactcgttctggaggcagctgatggtccgccgcc	acaccattgtcacactcca
shRNAone-miR155	ttaatgctaatcgtgatagcct	/	aaagctcccatagtggctgtggctggattaatgctaatcgtgatagcctgtttaagcttcagtggaggctaacacctttagcatttttctggaggcagctgatggtccgccgcc	ctatcacgattagcattaa
shRNAone-miR329	tacacacctggttaacctccct	/	aaagctcccatagtggctgtggctggatacacacctggttaacctccctgtttaagcttcagtggagggagcttatgcaggtgtgattctggaggcagctgatggtccgccgcc	gaggttaaccaggtgtgta
shRNAone-miR1287	tgctggatcagtggttcgacct	/	aaagctcccatagtggctgtggctggatgctggatcagtggttcgacctgtttaagcttcagtggaggtcgtacctgtgatccaggttctggaggcagctgatggtccgccgcc	tcgaaccactgatccagca
shRNAone-miR1	tggaatgtaaagaagtatgcct	/	aaagctcccatagtggctgtggctggatggaatgtaaagaagtatgcctgtttaagcttcagtggaggcattcttgattacattcgttctggaggcagctgatggtccgccgcc	catacttctttacattcca
shRNAone-miR302	taagtgcttccatgttttgcct	/	aaagctcccatagtggctgtggctggataagtgcttccatgttttgcctgtttaagcttcagtggaggcaatacaacgaagcactattctggaggcagctgatggtccgccgcc	caaaacatggaagcactta
shRNAone-miR885	tccattacactaccctgcccct	/	aaagctcccatagtggctgtggctggatccattacactaccctgcccctgtttaagcttcagtggaggggctgggatgtgtaatgcttctggaggcagctgatggtccgccgcc	ggcagggtagtgtaatgga
shRNAmir-miR122	tggagtgtgacaatggtgtcct	/	aaggtatattgctgttgacagtgagcgcggacaccattgtcacactccatagtgaagccacagatgtatggagtgtgacaatggtgtccttgcctactgcctcggacttcaaggggcta	acaccattgtcacactcca
shRNAmir-miR155	ttaatgctaatcgtgatagcct	/	aaggtatattgctgttgacagtgagcgcggctatcacgattagcattaatagtgaagccacagatgtattaatgctaatcgtgatagccttgcctactgcctcggacttcaaggggcta	ctatcacgattagcattaa
shRNAmir-miR329	tacacacctggttaacctccct	/	aaggtatattgctgttgacagtgagcgcgggaggttaaccaggtgtgtatagtgaagccacagatgtatacacacctggttaacctcccttgcctactgcctcggacttcaaggggcta	gaggttaaccaggtgtgta
shRNAmir-miR1287	tgctggatcagtggttcgacct	/	aaggtatattgctgttgacagtgagcgcggtcgaaccactgatccagcatagtgaagccacagatgtatgctggatcagtggttcgaccttgcctactgcctcggacttcaaggggcta	tcgaaccactgatccagca
shRNAmir-miR1	tggaatgtaaagaagtatgcct	/	aaggtatattgctgttgacagtgagcgcggcatacttctttacattccatagtgaagccacagatgtatggaatgtaaagaagtatgccttgcctactgcctcggacttcaaggggcta	catacttctttacattcca
shRNAmir-miR302	taagtgcttccatgttttgcct	/	aaggtatattgctgttgacagtgagcgcggcaaaacatggaagcacttatagtgaagccacagatgtataagtgcttccatgttttgccttgcctactgcctcggacttcaaggggcta	caaaacatggaagcactta
shRNAmir-miR885	tccattacactaccctgcccct	/	aaggtatattgctgttgacagtgagcgcggggcagggtagtgtaatggatagtgaagccacagatgtatccattacactaccctgccccttgcctactgcctcggacttcaaggggcta	ggcagggtagtgtaatgga
