## Supplementary Table 2 for "High-resolution, high-throughput screening reveals potent target sites for RNAi and Cas13 systems"

### Sheet: Supplementary Table 2a
Supplementary Table 2a: shRNA backbones screened in round 1 and 2
Backbones	Guide	Passenger	shRNA Sequence
shRNA_r1.1 #1	TAGGCGGCCTGTACTAAATC	GATTTAGTTCAGGCCGCCAT	GGTATATTGCTATTGCCACACTCGGGATAGGCGGCCTGTACTAAATCCTGTTTAAGCTTCAGTGAGGGATTTAGTTCAGGCCGCCATTCCCGCGTCTGGCTCGGACTTCAAGGG
shRNA_r1.1 #2	TGCCGCGTCAAAATAGTTGC	GCAACTATATTGACGCGGGT	GGTATATTGCTATTGCCACACTCGGGATGCCGCGTCAAAATAGTTGCCTGTTTAAGCTTCAGTGAGGGCAACTATATTGACGCGGGTTCCCGCGTCTGGCTCGGACTTCAAGGG
shRNA_r1.1 #3	TTACGGGACGTTAGAACCTC	GAGGTTCTTACGTCCCGTTT	GGTATATTGCTATTGCCACACTCGGGATTACGGGACGTTAGAACCTCCTGTTTAAGCTTCAGTGAGGGAGGTTCTTACGTCCCGTTTTCCCGCGTCTGGCTCGGACTTCAAGGG
shRNA_r1.2 #1	TAGGGCTGATCTCGACAATC	GATTCTCGTCATCAGCCCTT	GGTATATTGCTATTGCCACACTCGGTATAGGGCTGATCTCGACAATCTGGTGAAAGCTTAGACCGCAGATTCTCGTCATCAGCCCTTTGCCGCGTCTGGCTCGGACTTCAAGGG
shRNA_r1.2 #2	TGCCGAATCTACGAAGTTGC	GCAAGTTCCAAGATTCGGCT	GGTATATTGCTATTGCCACACTCGGTATGCCGAATCTACGAAGTTGCTGGTGAAAGCTTAGACCGCAGCAAGTTCCAAGATTCGGCTTGCCGCGTCTGGCTCGGACTTCAAGGG
shRNA_r1.2 #3	TTACAGAGGGTGAATCCCTC	GAGGCATTGTCCCTCTGTAT	GGTATATTGCTATTGCCACACTCGGTATTACAGAGGGTGAATCCCTCTGGTGAAAGCTTAGACCGCAGAGGCATTGTCCCTCTGTATTGCCGCGTCTGGCTCGGACTTCAAGGG
shRNA_r1.3 #1	TAGGCTCGCATGCGTAATC	GTTTACGCATGGGAGCCTT	GGTATATTGCTATTGCCACACTCGGGAGTTTACGCATGGGAGCCTTGGTCAGAAGCTTAAAGCGCCTAGGCTCGCATGCGTAATCTCCCGCGTCTGGCTCGGACTTCAAGGG
shRNA_r1.3 #2	TGCCAAAGGCTCATGTTGC	GGAACATGAGCGTTTGGCT	GGTATATTGCTATTGCCACACTCGGGAGGAACATGAGCGTTTGGCTGGTCAGAAGCTTAAAGCGCCTGCCAAAGGCTCATGTTGCTCCCGCGTCTGGCTCGGACTTCAAGGG
shRNA_r1.3 #3	TTACGAGTAAGTGAGCCTC	GTGGCTCACTTTCTCGTAT	GGTATATTGCTATTGCCACACTCGGGAGTGGCTCACTTTCTCGTATGGTCAGAAGCTTAAAGCGCCTTACGAGTAAGTGAGCCTCTCCCGCGTCTGGCTCGGACTTCAAGGG
shRNA_r1.4 #1	TAGGGTCCGTAGACTCAAATC	GATATGAGTCTACCGACCCTT	GGTATATTGCTATTGCCACACTCGGCCGATATGAGTCTACCGACCCTTCTTTGAAAAGCTTATAAAGAAGTAGGGTCCGTAGACTCAAATCGACCGCGTCTGGCTCGGACTTCAAGGG
shRNA_r1.4 #2	TGCCGATCCATAGAATGTTGC	GCATCATTCTATGCATCGGCT	GGTATATTGCTATTGCCACACTCGGCCGCATCATTCTATGCATCGGCTCTTTGAAAAGCTTATAAAGAAGTGCCGATCCATAGAATGTTGCGACCGCGTCTGGCTCGGACTTCAAGGG
shRNA_r1.4 #3	TTACAGCGAGGCAGTATCCTC	GAGCATACTGCCTGGCTGTAT	GGTATATTGCTATTGCCACACTCGGCCGAGCATACTGCCTGGCTGTATCTTTGAAAAGCTTATAAAGAAGTTACAGCGAGGCAGTATCCTCGACCGCGTCTGGCTCGGACTTCAAGGG
shRNA_r1.5 #1	TAGGTAGCGCATGTCCAATC	GATTGGACATGCCCTACCTT	GGTATATTGCTATTGCCACACTCGGAAGATTGGACATGCCCTACCTTTATGGAAAGCTTAGAAGCTATAGGTAGCGCATGTCCAATCATCCGCGTCTGGCTCGGACTTCAAGGG
shRNA_r1.5 #2	TGCCGTAGCAGCATAATTGC	GCAATTATGCTGGTACGGCT	GGTATATTGCTATTGCCACACTCGGAAGCAATTATGCTGGTACGGCTTATGGAAAGCTTAGAAGCTATGCCGTAGCAGCATAATTGCATCCGCGTCTGGCTCGGACTTCAAGGG
shRNA_r1.5 #3	TTACGAAAGAGCTGTGCCTC	GAGGCACAGCTCATTCGTAT	GGTATATTGCTATTGCCACACTCGGAAGAGGCACAGCTCATTCGTATTATGGAAAGCTTAGAAGCTATTACGAAAGAGCTGTGCCTCATCCGCGTCTGGCTCGGACTTCAAGGG
pMK1200 #1	TAGGTCGCCCTAGGTAAATC	GATTTACCTAGGGCGACCTA	GGTATATTGCTATTGCCACACTCCGGATTTACCTAGGGCGACCTATAGTGAAGCCACAGATGTATAGGTCGCCCTAGGTAAATCCTGCGTCTGGCTCGGACTTCAAGGG
pMK1200 #2	TGCCGCCTAATAGAGATTGC	GCAATCTCTATTAGGCGGCA	GGTATATTGCTATTGCCACACTCCGGCAATCTCTATTAGGCGGCATAGTGAAGCCACAGATGTATGCCGCCTAATAGAGATTGCCTGCGTCTGGCTCGGACTTCAAGGG
pMK1200 #3	TTACGCGAGGGAAATTCCTC	GAGGAATTTCCCTCGCGTAA	GGTATATTGCTATTGCCACACTCCGGAGGAATTTCCCTCGCGTAATAGTGAAGCCACAGATGTATTACGCGAGGGAAATTCCTCCTGCGTCTGGCTCGGACTTCAAGGG
shRNA_r2.H0	TTACAAGAGTAGGGCTCCTC	GAGGAGCCGTACTCTTGTTT	GGTATATTGCTATTGCTCCTCGTAGGATTACAAGAGTAGGGCTCCTCCTGTTTAAGCTTCAGTGAGGGAGGAGCCGTACTCTTGTTTTCCTAAGATCAGCTCGGACTTCTCAGG
shRNA_r2.H3	TTACGACGGTAGGAATCCTC	GAGGTTTCGAACCGTCGTTT	GGTATATTGCTATTGCTCCTCGTAGGATTACGACGGTAGGAATCCTCCTGTTTAAGCTTCAGTGAGGGAGGTTTCGAACCGTCGTTTTCCTAAGATCAGCTCGGACTTCTCAGG
shRNA_r2.H3UGU	TTACTAAGGTGGGACACCTC	GAGGAGTCGGACCTTAGTTT	GGTATATTGCTATTGCTCCTCGTAGGATTACTAAGGTGGGACACCTCTGTGCGAAGCTTAGGAATCAGAGGAGTCGGACCTTAGTTTTCCTAAGATCAGCTCGGACTTCTCAGG
shRNA_r2.J0	TTACACAGGATGAGTGCCTC	GAGGCACTGATCCTGTGTTT	GGTATATTGCTATTGTTATATTATGGATTACACAGGATGAGTGCCTCCTGTTTAAGCTTCAGTGAGGGAGGCACTGATCCTGTGTTTTCCATCGTTTAACTCGGACTTCTCAGG
shRNA_r2.J3	TTACAATGGGACTAGGCCTC	GAGGGCTACACCCATTGTTT	GGTATATTGCTATTGTTATATTATGGATTACAATGGGACTAGGCCTCCTGTTTAAGCTTCAGTGAGGGAGGGCTACACCCATTGTTTTCCATCGTTTAACTCGGACTTCTCAGG
shRNA_r2.K0	TTACGTCAGGAGAGTACCTC	GAGGTACTGTCCTGACGTTT	GGTATATCACTATTGCTGCTCTCAGGATTACGTCAGGAGAGTACCTCCTGTTTAAGCTTCAGTGAGGGAGGTACTGTCCTGACGTTTTCCTGCGACTAGCTCGGACTTCAAGGG
shRNA_r2.K3	TTACGCAAGATAGGGTCCTC	GAGGTCCCATTCTTGCGTTT	GGTATATCACTATTGCTGCTCTCAGGATTACGCAAGATAGGGTCCTCCTGTTTAAGCTTCAGTGAGGGAGGTCCCATTCTTGCGTTTTCCTGCGACTAGCTCGGACTTCAAGGG
shRNA_r2.O0	TTACGATGCGGGAATACCTC	GAGGTATTGCCGCATCGTTT	GGTATATCACTATTGCATCTCGTAGGATTACGATGCGGGAATACCTCCTGTTTAAGCTTCAGTGAGGGAGGTATTGCCGCATCGTTTTCCTAAGACATGCTCGGACTTCAAGGG
shRNA_r2.O1	TTACATGAAGGGTCAGCCTC	GAGGGTGAGCCTTCATGTTT	GGTATATCACTATTGCATCTCGTAGGATTACATGAAGGGTCAGCCTCCTGTTTAAGCTTCAGTGAGGGAGGGTGAGCCTTCATGTTTTCCTAAGACATGCTCGGACTTCAAGGG
shRNA_r2.O2	TTACCGAGAAGGTATGCCTC	GAGGCATAGGTTCTCGGTTT	GGTATATCACTATTGCATCTCGTAGGATTACCGAGAAGGTATGCCTCCTGTTTAAGCTTCAGTGAGGGAGGCATAGGTTCTCGGTTTTCCTAAGACATGCTCGGACTTCAAGGG
shRNA_r2.O3	TTACAGTGCATGGAAGCCTC	GAGGGTTCGTTGCACTGTTT	GGTATATCACTATTGCATCTCGTAGGATTACAGTGCATGGAAGCCTCCTGTTTAAGCTTCAGTGAGGGAGGGTTCGTTGCACTGTTTTCCTAAGACATGCTCGGACTTCAAGGG
shRNA_r2.O3UGU	TTACGCAGAGTGGATACCTC	GAGGAATCGTCTCTGCGTTT	GGTATATCACTATTGCATCTCGTAGGATTACGCAGAGTGGATACCTCTGTGCGAAGCTTAGGAATCAGAGGAATCGTCTCTGCGTTTTCCTAAGACATGCTCGGACTTCAAGGG

### Sheet: Supplementary Table 2b
Supplementary Table 2b: Raw counts in round 1 and 2
shRNA	start_pos	counts
shRNA_r1.1#1	36	9
shRNA_r1.1#1	37	18
shRNA_r1.1#1	38	61
shRNA_r1.1#1	39	72
shRNA_r1.1#1	55	1
shRNA_r1.1#1	56	38
shRNA_r1.1#1	57	59615
shRNA_r1.1#1	58	443
shRNA_r1.1#1	59	128
shRNA_r1.1#1	60	69
shRNA_r1.1#1	61	60
shRNA_r1.1#1	78	3
shRNA_r1.1#1	79	42
shRNA_r1.1#1	96	3
shRNA_r1.1#1	97	1113
shRNA_r1.1#1	98	268
shRNA_r1.1#1	99	8
shRNA_r1.1#1	100	16
shRNA_r1.1#1	101	7
shRNA_r1.1#1	119	160
shRNA_r1.1#1	120	1
shRNA_r1.1#1	158	1
shRNA_r1.1#2	35	1
shRNA_r1.1#2	36	7
shRNA_r1.1#2	37	16
shRNA_r1.1#2	38	67
shRNA_r1.1#2	39	102
shRNA_r1.1#2	55	5
shRNA_r1.1#2	56	56
shRNA_r1.1#2	57	22478
shRNA_r1.1#2	58	232
shRNA_r1.1#2	59	93
shRNA_r1.1#2	60	109
shRNA_r1.1#2	61	128
shRNA_r1.1#2	78	5
shRNA_r1.1#2	79	37
shRNA_r1.1#2	97	780
shRNA_r1.1#2	98	250
shRNA_r1.1#2	99	5
shRNA_r1.1#2	100	4
shRNA_r1.1#2	101	4
shRNA_r1.1#2	119	173
shRNA_r1.1#2	120	1
shRNA_r1.1#2	156	1
shRNA_r1.1#3	33	1
shRNA_r1.1#3	34	1
shRNA_r1.1#3	36	11
shRNA_r1.1#3	37	15
shRNA_r1.1#3	38	46
shRNA_r1.1#3	39	79
shRNA_r1.1#3	55	7
shRNA_r1.1#3	56	101
shRNA_r1.1#3	57	81404
shRNA_r1.1#3	58	1011
shRNA_r1.1#3	59	291
shRNA_r1.1#3	60	196
shRNA_r1.1#3	61	185
shRNA_r1.1#3	78	5
shRNA_r1.1#3	79	30
shRNA_r1.1#3	95	1
shRNA_r1.1#3	96	7
shRNA_r1.1#3	97	4099
shRNA_r1.1#3	98	55
shRNA_r1.1#3	99	35
shRNA_r1.1#3	100	31
shRNA_r1.1#3	101	10
shRNA_r1.1#3	118	2
shRNA_r1.1#3	119	172
shRNA_r1.1#3	120	1
shRNA_r1.2#1	35	4
shRNA_r1.2#1	36	15
shRNA_r1.2#1	37	17
shRNA_r1.2#1	38	71
shRNA_r1.2#1	39	83
shRNA_r1.2#1	55	1
shRNA_r1.2#1	56	23
shRNA_r1.2#1	57	21429
shRNA_r1.2#1	58	188
shRNA_r1.2#1	59	59
shRNA_r1.2#1	60	31
shRNA_r1.2#1	61	17
shRNA_r1.2#1	78	16
shRNA_r1.2#1	79	28
shRNA_r1.2#1	96	25
shRNA_r1.2#1	97	752
shRNA_r1.2#1	98	9
shRNA_r1.2#1	99	2
shRNA_r1.2#1	100	7
shRNA_r1.2#1	101	3
shRNA_r1.2#1	114	1
shRNA_r1.2#1	118	1
shRNA_r1.2#1	119	157
shRNA_r1.2#1	120	3
shRNA_r1.2#1	150	1
shRNA_r1.2#2	34	2
shRNA_r1.2#2	35	2
shRNA_r1.2#2	36	15
shRNA_r1.2#2	37	21
shRNA_r1.2#2	38	97
shRNA_r1.2#2	39	91
shRNA_r1.2#2	55	2
shRNA_r1.2#2	56	53
shRNA_r1.2#2	57	12572
shRNA_r1.2#2	58	137
shRNA_r1.2#2	59	43
shRNA_r1.2#2	60	58
shRNA_r1.2#2	61	88
shRNA_r1.2#2	77	1
shRNA_r1.2#2	78	13
shRNA_r1.2#2	79	44
shRNA_r1.2#2	96	6
shRNA_r1.2#2	97	124
shRNA_r1.2#2	98	46
shRNA_r1.2#2	99	4
shRNA_r1.2#2	118	1
shRNA_r1.2#2	119	160
shRNA_r1.2#2	121	1
shRNA_r1.2#3	36	9
shRNA_r1.2#3	37	19
shRNA_r1.2#3	38	89
shRNA_r1.2#3	39	86
shRNA_r1.2#3	55	1
shRNA_r1.2#3	56	9
shRNA_r1.2#3	57	1320
shRNA_r1.2#3	58	17
shRNA_r1.2#3	59	5
shRNA_r1.2#3	60	1
shRNA_r1.2#3	78	14
shRNA_r1.2#3	79	44
shRNA_r1.2#3	96	9
shRNA_r1.2#3	97	89
shRNA_r1.2#3	98	4
shRNA_r1.2#3	100	2
shRNA_r1.2#3	118	1
shRNA_r1.2#3	119	183
shRNA_r1.2#3	120	1
shRNA_r1.3#1	35	3
shRNA_r1.3#1	36	8
shRNA_r1.3#1	37	13
shRNA_r1.3#1	38	57
shRNA_r1.3#1	39	91
shRNA_r1.3#1	56	4
shRNA_r1.3#1	57	10414
shRNA_r1.3#1	58	137
shRNA_r1.3#1	59	49
shRNA_r1.3#1	60	32
shRNA_r1.3#1	61	38
shRNA_r1.3#1	78	1
shRNA_r1.3#1	93	1
shRNA_r1.3#1	94	3
shRNA_r1.3#1	95	1436
shRNA_r1.3#1	96	131
shRNA_r1.3#1	97	11
shRNA_r1.3#1	98	2
shRNA_r1.3#1	99	4
shRNA_r1.3#1	116	1
shRNA_r1.3#1	117	161
shRNA_r1.3#1	118	4
shRNA_r1.3#2	31	1
shRNA_r1.3#2	35	1
shRNA_r1.3#2	36	5
shRNA_r1.3#2	37	17
shRNA_r1.3#2	38	60
shRNA_r1.3#2	39	112
shRNA_r1.3#2	56	9
shRNA_r1.3#2	57	12937
shRNA_r1.3#2	58	150
shRNA_r1.3#2	59	42
shRNA_r1.3#2	60	19
shRNA_r1.3#2	61	23
shRNA_r1.3#2	62	1
shRNA_r1.3#2	78	1
shRNA_r1.3#2	94	4
shRNA_r1.3#2	95	611
shRNA_r1.3#2	96	77
shRNA_r1.3#2	97	4
shRNA_r1.3#2	98	2
shRNA_r1.3#2	99	6
shRNA_r1.3#2	115	1
shRNA_r1.3#2	117	157
shRNA_r1.3#2	118	2
shRNA_r1.3#3	36	11
shRNA_r1.3#3	37	14
shRNA_r1.3#3	38	58
shRNA_r1.3#3	39	87
shRNA_r1.3#3	55	1
shRNA_r1.3#3	56	8
shRNA_r1.3#3	57	7640
shRNA_r1.3#3	58	189
shRNA_r1.3#3	59	39
shRNA_r1.3#3	60	11
shRNA_r1.3#3	61	19
shRNA_r1.3#3	78	2
shRNA_r1.3#3	94	3
shRNA_r1.3#3	95	1151
shRNA_r1.3#3	96	2922
shRNA_r1.3#3	97	35
shRNA_r1.3#3	98	20
shRNA_r1.3#3	99	15
shRNA_r1.3#3	117	190
shRNA_r1.3#3	118	2
shRNA_r1.3#3	126	1
shRNA_r1.4#1	14	1
shRNA_r1.4#1	36	4
shRNA_r1.4#1	37	16
shRNA_r1.4#1	38	41
shRNA_r1.4#1	39	5
shRNA_r1.4#1	56	2
shRNA_r1.4#1	57	592
shRNA_r1.4#1	58	49
shRNA_r1.4#1	59	125
shRNA_r1.4#1	60	323
shRNA_r1.4#1	61	45
shRNA_r1.4#1	62	10
shRNA_r1.4#1	63	2
shRNA_r1.4#1	64	1
shRNA_r1.4#1	72	1
shRNA_r1.4#1	80	10
shRNA_r1.4#1	81	1
shRNA_r1.4#1	97	13
shRNA_r1.4#1	98	71
shRNA_r1.4#1	99	60
shRNA_r1.4#1	100	16150
shRNA_r1.4#1	101	290
shRNA_r1.4#1	102	52
shRNA_r1.4#1	103	39
shRNA_r1.4#1	104	32
shRNA_r1.4#1	105	7
shRNA_r1.4#1	122	1
shRNA_r1.4#1	123	192
shRNA_r1.4#1	124	2
shRNA_r1.4#1	125	1
shRNA_r1.4#2	36	6
shRNA_r1.4#2	37	12
shRNA_r1.4#2	38	46
shRNA_r1.4#2	39	1
shRNA_r1.4#2	56	1
shRNA_r1.4#2	57	1027
shRNA_r1.4#2	58	14
shRNA_r1.4#2	59	8
shRNA_r1.4#2	60	208
shRNA_r1.4#2	61	10
shRNA_r1.4#2	62	5
shRNA_r1.4#2	64	2
shRNA_r1.4#2	77	2
shRNA_r1.4#2	80	12
shRNA_r1.4#2	97	8
shRNA_r1.4#2	98	27
shRNA_r1.4#2	99	28
shRNA_r1.4#2	100	14243
shRNA_r1.4#2	101	139
shRNA_r1.4#2	102	34
shRNA_r1.4#2	103	29
shRNA_r1.4#2	104	67
shRNA_r1.4#2	105	12
shRNA_r1.4#2	123	167
shRNA_r1.4#2	130	1
shRNA_r1.4#3	36	5
shRNA_r1.4#3	37	10
shRNA_r1.4#3	38	37
shRNA_r1.4#3	39	8
shRNA_r1.4#3	56	2
shRNA_r1.4#3	57	2313
shRNA_r1.4#3	58	90
shRNA_r1.4#3	59	12
shRNA_r1.4#3	60	262
shRNA_r1.4#3	61	25
shRNA_r1.4#3	62	5
shRNA_r1.4#3	64	4
shRNA_r1.4#3	77	2
shRNA_r1.4#3	80	12
shRNA_r1.4#3	97	1
shRNA_r1.4#3	98	22
shRNA_r1.4#3	99	28
shRNA_r1.4#3	100	4161
shRNA_r1.4#3	101	85
shRNA_r1.4#3	102	20
shRNA_r1.4#3	103	31
shRNA_r1.4#3	104	39
shRNA_r1.4#3	105	6
shRNA_r1.4#3	123	166
shRNA_r1.4#3	124	1
shRNA_r1.4#3	166	1
shRNA_r1.5#1	15	1
shRNA_r1.5#1	36	3
shRNA_r1.5#1	37	12
shRNA_r1.5#1	38	64
shRNA_r1.5#1	39	69
shRNA_r1.5#1	55	1
shRNA_r1.5#1	56	2
shRNA_r1.5#1	57	1719
shRNA_r1.5#1	58	34
shRNA_r1.5#1	59	7
shRNA_r1.5#1	60	7
shRNA_r1.5#1	61	4
shRNA_r1.5#1	94	1
shRNA_r1.5#1	95	1
shRNA_r1.5#1	96	265
shRNA_r1.5#1	97	5951
shRNA_r1.5#1	98	65
shRNA_r1.5#1	99	28
shRNA_r1.5#1	100	24
shRNA_r1.5#1	101	26
shRNA_r1.5#1	118	2
shRNA_r1.5#1	119	184
shRNA_r1.5#1	120	1
shRNA_r1.5#1	121	1
shRNA_r1.5#2	35	1
shRNA_r1.5#2	36	3
shRNA_r1.5#2	37	20
shRNA_r1.5#2	38	61
shRNA_r1.5#2	39	79
shRNA_r1.5#2	57	1009
shRNA_r1.5#2	58	9
shRNA_r1.5#2	59	4
shRNA_r1.5#2	60	8
shRNA_r1.5#2	61	5
shRNA_r1.5#2	62	1
shRNA_r1.5#2	79	2
shRNA_r1.5#2	83	1
shRNA_r1.5#2	94	1
shRNA_r1.5#2	95	2
shRNA_r1.5#2	96	465
shRNA_r1.5#2	97	4177
shRNA_r1.5#2	98	50
shRNA_r1.5#2	99	20
shRNA_r1.5#2	100	34
shRNA_r1.5#2	101	43
shRNA_r1.5#2	116	1
shRNA_r1.5#2	117	1
shRNA_r1.5#2	119	155
shRNA_r1.5#2	120	1
shRNA_r1.5#3	4	1
shRNA_r1.5#3	35	1
shRNA_r1.5#3	36	5
shRNA_r1.5#3	37	8
shRNA_r1.5#3	38	58
shRNA_r1.5#3	39	73
shRNA_r1.5#3	56	6
shRNA_r1.5#3	57	699
shRNA_r1.5#3	58	7
shRNA_r1.5#3	59	3
shRNA_r1.5#3	60	4
shRNA_r1.5#3	76	2
shRNA_r1.5#3	79	1
shRNA_r1.5#3	94	1
shRNA_r1.5#3	95	5
shRNA_r1.5#3	96	1260
shRNA_r1.5#3	97	4296
shRNA_r1.5#3	98	278
shRNA_r1.5#3	99	33
shRNA_r1.5#3	100	18
shRNA_r1.5#3	101	23
shRNA_r1.5#3	119	178
shRNA_r1.5#3	157	1
pMK1200#1	36	2
pMK1200#1	37	15
pMK1200#1	38	23
pMK1200#1	39	22
pMK1200#1	43	1
pMK1200#1	54	1
pMK1200#1	55	2
pMK1200#1	56	18
pMK1200#1	57	8016
pMK1200#1	58	1077
pMK1200#1	59	125
pMK1200#1	60	127
pMK1200#1	61	19
pMK1200#1	62	2
pMK1200#1	63	1
pMK1200#1	78	1
pMK1200#1	94	4
pMK1200#1	95	529
pMK1200#1	96	12337
pMK1200#1	97	202
pMK1200#1	98	44
pMK1200#1	99	32
pMK1200#1	100	17
pMK1200#1	118	7
pMK1200#2	35	1
pMK1200#2	36	3
pMK1200#2	37	16
pMK1200#2	38	29
pMK1200#2	39	29
pMK1200#2	40	3
pMK1200#2	43	1
pMK1200#2	56	14
pMK1200#2	57	9251
pMK1200#2	58	326
pMK1200#2	59	95
pMK1200#2	60	38
pMK1200#2	61	8
pMK1200#2	62	4
pMK1200#2	78	2
pMK1200#2	94	3
pMK1200#2	95	962
pMK1200#2	96	17865
pMK1200#2	97	339
pMK1200#2	98	113
pMK1200#2	99	155
pMK1200#2	100	139
pMK1200#2	101	13
pMK1200#2	110	1
pMK1200#2	118	9
pMK1200#2	120	1
pMK1200#3	35	1
pMK1200#3	36	5
pMK1200#3	37	19
pMK1200#3	38	34
pMK1200#3	39	22
pMK1200#3	45	1
pMK1200#3	55	1
pMK1200#3	56	4
pMK1200#3	57	2174
pMK1200#3	58	1204
pMK1200#3	59	20
pMK1200#3	60	10
pMK1200#3	61	6
pMK1200#3	62	4
pMK1200#3	67	1
pMK1200#3	77	1
pMK1200#3	94	6
pMK1200#3	95	1418
pMK1200#3	96	10200
pMK1200#3	97	515
pMK1200#3	98	76
pMK1200#3	99	39
pMK1200#3	100	36
pMK1200#3	118	10
pMK1200#3	157	1
shRNA_r2.H0	100	16
shRNA_r2.H0	101	3
shRNA_r2.H0	119	4
shRNA_r2.H0	34	1
shRNA_r2.H0	35	1
shRNA_r2.H0	37	12
shRNA_r2.H0	38	8
shRNA_r2.H0	39	38
shRNA_r2.H0	55	1
shRNA_r2.H0	56	21
shRNA_r2.H0	57	11907
shRNA_r2.H0	58	242
shRNA_r2.H0	59	94
shRNA_r2.H0	60	45
shRNA_r2.H0	61	54
shRNA_r2.H0	62	2
shRNA_r2.H0	79	10
shRNA_r2.H0	96	6
shRNA_r2.H0	97	2895
shRNA_r2.H0	98	68
shRNA_r2.H0	99	36
shRNA_r2.H3	100	1
shRNA_r2.H3	119	5
shRNA_r2.H3	36	3
shRNA_r2.H3	37	6
shRNA_r2.H3	38	9
shRNA_r2.H3	39	33
shRNA_r2.H3	55	1
shRNA_r2.H3	56	16
shRNA_r2.H3	57	7904
shRNA_r2.H3	58	126
shRNA_r2.H3	59	56
shRNA_r2.H3	60	29
shRNA_r2.H3	61	15
shRNA_r2.H3	79	9
shRNA_r2.H3	96	5
shRNA_r2.H3	97	97
shRNA_r2.H3	98	3
shRNA_r2.H3UGU	100	1
shRNA_r2.H3UGU	101	1
shRNA_r2.H3UGU	119	1
shRNA_r2.H3UGU	120	1
shRNA_r2.H3UGU	36	1
shRNA_r2.H3UGU	37	10
shRNA_r2.H3UGU	38	16
shRNA_r2.H3UGU	39	20
shRNA_r2.H3UGU	55	1
shRNA_r2.H3UGU	56	14
shRNA_r2.H3UGU	57	8882
shRNA_r2.H3UGU	58	119
shRNA_r2.H3UGU	59	44
shRNA_r2.H3UGU	60	32
shRNA_r2.H3UGU	61	32
shRNA_r2.H3UGU	62	28
shRNA_r2.H3UGU	79	33
shRNA_r2.H3UGU	96	2
shRNA_r2.H3UGU	97	46
shRNA_r2.H3UGU	98	1
shRNA_r2.H3UGU	99	1
shRNA_r2.J0	100	1
shRNA_r2.J0	101	1
shRNA_r2.J0	119	6
shRNA_r2.J0	35	1
shRNA_r2.J0	37	1
shRNA_r2.J0	38	12
shRNA_r2.J0	39	9
shRNA_r2.J0	55	5
shRNA_r2.J0	56	37
shRNA_r2.J0	57	6944
shRNA_r2.J0	58	184
shRNA_r2.J0	59	72
shRNA_r2.J0	60	47
shRNA_r2.J0	61	32
shRNA_r2.J0	79	7
shRNA_r2.J0	96	6
shRNA_r2.J0	97	1128
shRNA_r2.J0	98	29
shRNA_r2.J0	99	10
shRNA_r2.J3	119	8
shRNA_r2.J3	36	1
shRNA_r2.J3	37	3
shRNA_r2.J3	38	21
shRNA_r2.J3	39	19
shRNA_r2.J3	55	1
shRNA_r2.J3	56	5
shRNA_r2.J3	57	4633
shRNA_r2.J3	58	62
shRNA_r2.J3	59	23
shRNA_r2.J3	60	19
shRNA_r2.J3	61	20
shRNA_r2.J3	78	1
shRNA_r2.J3	79	9
shRNA_r2.J3	97	94
shRNA_r2.J3	98	5
shRNA_r2.K0	100	8
shRNA_r2.K0	101	2
shRNA_r2.K0	118	1
shRNA_r2.K0	119	122
shRNA_r2.K0	120	1
shRNA_r2.K0	121	1
shRNA_r2.K0	35	1
shRNA_r2.K0	36	13
shRNA_r2.K0	37	19
shRNA_r2.K0	38	78
shRNA_r2.K0	39	93
shRNA_r2.K0	54	1
shRNA_r2.K0	55	5
shRNA_r2.K0	56	62
shRNA_r2.K0	57	8553
shRNA_r2.K0	58	248
shRNA_r2.K0	59	103
shRNA_r2.K0	60	54
shRNA_r2.K0	61	46
shRNA_r2.K0	78	1
shRNA_r2.K0	79	6
shRNA_r2.K0	96	15
shRNA_r2.K0	97	2357
shRNA_r2.K0	98	31
shRNA_r2.K0	99	11
shRNA_r2.K3	100	4
shRNA_r2.K3	101	1
shRNA_r2.K3	119	143
shRNA_r2.K3	120	2
shRNA_r2.K3	121	3
shRNA_r2.K3	32	1
shRNA_r2.K3	34	1
shRNA_r2.K3	35	1
shRNA_r2.K3	36	12
shRNA_r2.K3	37	25
shRNA_r2.K3	38	56
shRNA_r2.K3	39	85
shRNA_r2.K3	55	2
shRNA_r2.K3	56	19
shRNA_r2.K3	57	8903
shRNA_r2.K3	58	154
shRNA_r2.K3	59	60
shRNA_r2.K3	60	30
shRNA_r2.K3	61	39
shRNA_r2.K3	78	1
shRNA_r2.K3	79	10
shRNA_r2.K3	96	5
shRNA_r2.K3	97	581
shRNA_r2.K3	98	17
shRNA_r2.K3	99	9
shRNA_r2.O0	100	8
shRNA_r2.O0	101	4
shRNA_r2.O0	119	79
shRNA_r2.O0	120	1
shRNA_r2.O0	35	1
shRNA_r2.O0	36	6
shRNA_r2.O0	37	15
shRNA_r2.O0	38	54
shRNA_r2.O0	39	112
shRNA_r2.O0	52	1
shRNA_r2.O0	55	2
shRNA_r2.O0	56	37
shRNA_r2.O0	57	8847
shRNA_r2.O0	58	218
shRNA_r2.O0	59	117
shRNA_r2.O0	60	86
shRNA_r2.O0	61	97
shRNA_r2.O0	79	7
shRNA_r2.O0	96	4
shRNA_r2.O0	97	838
shRNA_r2.O0	98	20
shRNA_r2.O0	99	13
shRNA_r2.O1	119	65
shRNA_r2.O1	120	1
shRNA_r2.O1	35	1
shRNA_r2.O1	36	3
shRNA_r2.O1	37	24
shRNA_r2.O1	38	54
shRNA_r2.O1	39	135
shRNA_r2.O1	55	3
shRNA_r2.O1	56	21
shRNA_r2.O1	57	7753
shRNA_r2.O1	58	150
shRNA_r2.O1	59	76
shRNA_r2.O1	60	47
shRNA_r2.O1	61	87
shRNA_r2.O1	79	6
shRNA_r2.O1	96	1
shRNA_r2.O1	97	101
shRNA_r2.O1	98	6
shRNA_r2.O2	101	1
shRNA_r2.O2	119	79
shRNA_r2.O2	120	1
shRNA_r2.O2	14	1
shRNA_r2.O2	36	9
shRNA_r2.O2	37	18
shRNA_r2.O2	38	45
shRNA_r2.O2	39	98
shRNA_r2.O2	53	1
shRNA_r2.O2	54	1
shRNA_r2.O2	55	1
shRNA_r2.O2	56	20
shRNA_r2.O2	57	3264
shRNA_r2.O2	58	74
shRNA_r2.O2	59	56
shRNA_r2.O2	60	20
shRNA_r2.O2	61	18
shRNA_r2.O2	79	11
shRNA_r2.O2	97	362
shRNA_r2.O2	98	8
shRNA_r2.O2	99	2
shRNA_r2.O3	100	1
shRNA_r2.O3	101	1
shRNA_r2.O3	118	1
shRNA_r2.O3	119	78
shRNA_r2.O3	120	2
shRNA_r2.O3	36	6
shRNA_r2.O3	37	22
shRNA_r2.O3	38	46
shRNA_r2.O3	39	115
shRNA_r2.O3	55	1
shRNA_r2.O3	56	16
shRNA_r2.O3	57	4299
shRNA_r2.O3	58	89
shRNA_r2.O3	59	41
shRNA_r2.O3	60	33
shRNA_r2.O3	61	40
shRNA_r2.O3	79	13
shRNA_r2.O3	96	1
shRNA_r2.O3	97	225
shRNA_r2.O3	98	8
shRNA_r2.O3	99	7
shRNA_r2.O3UGU	101	1
shRNA_r2.O3UGU	119	77
shRNA_r2.O3UGU	121	1
shRNA_r2.O3UGU	36	8
shRNA_r2.O3UGU	37	17
shRNA_r2.O3UGU	38	60
shRNA_r2.O3UGU	39	112
shRNA_r2.O3UGU	55	4
shRNA_r2.O3UGU	56	31
shRNA_r2.O3UGU	57	4868
shRNA_r2.O3UGU	58	110
shRNA_r2.O3UGU	59	61
shRNA_r2.O3UGU	60	24
shRNA_r2.O3UGU	61	17
shRNA_r2.O3UGU	62	1
shRNA_r2.O3UGU	68	1
shRNA_r2.O3UGU	79	32
shRNA_r2.O3UGU	95	2
shRNA_r2.O3UGU	96	91
shRNA_r2.O3UGU	97	223
shRNA_r2.O3UGU	98	6
shRNA_r2.O3UGU	99	1
pLKO-GFP#1	0	41786
pLKO-GFP#1	10	3
pLKO-GFP#1	1	1806
pLKO-GFP#1	2	139
pLKO-GFP#1	22	1
pLKO-GFP#1	23	1
pLKO-GFP#1	24	2
pLKO-GFP#1	27	2
pLKO-GFP#1	29	2
pLKO-GFP#1	30	16
pLKO-GFP#1	31	2335
pLKO-GFP#1	3	83
pLKO-GFP#1	32	34609
pLKO-GFP#1	33	1505
pLKO-GFP#1	34	468
pLKO-GFP#1	35	492
pLKO-GFP#1	36	310
pLKO-GFP#1	37	23
pLKO-GFP#1	4	52
pLKO-GFP#1	5	17
pLKO-GFP#1	6	887
pLKO-GFP#1	7	1
pLKO-GFP#2	0	4990
pLKO-GFP#2	11	1
pLKO-GFP#2	1	115
pLKO-GFP#2	12	2
pLKO-GFP#2	13	1
pLKO-GFP#2	15	1
pLKO-GFP#2	16	1
pLKO-GFP#2	18	1
pLKO-GFP#2	2	61
pLKO-GFP#2	23	1
pLKO-GFP#2	24	44
pLKO-GFP#2	27	15
pLKO-GFP#2	28	9
pLKO-GFP#2	29	3
pLKO-GFP#2	30	171
pLKO-GFP#2	31	374
pLKO-GFP#2	3	17
pLKO-GFP#2	32	45053
pLKO-GFP#2	33	2923
pLKO-GFP#2	34	475
pLKO-GFP#2	35	185
pLKO-GFP#2	36	273
pLKO-GFP#2	37	30
pLKO-GFP#2	4	22
pLKO-GFP#2	5	3
pLKO-GFP#2	6	42
pLKO-GFP#2	7	2
pLKO-GFP#3	0	9592
pLKO-GFP#3	10	1
pLKO-GFP#3	1	619
pLKO-GFP#3	12	1
pLKO-GFP#3	17	1
pLKO-GFP#3	21	1
pLKO-GFP#3	2	305
pLKO-GFP#3	24	14
pLKO-GFP#3	26	1
pLKO-GFP#3	27	3
pLKO-GFP#3	28	4
pLKO-GFP#3	29	1
pLKO-GFP#3	30	33
pLKO-GFP#3	31	3859
pLKO-GFP#3	3	284
pLKO-GFP#3	32	4947
pLKO-GFP#3	33	1074
pLKO-GFP#3	34	148
pLKO-GFP#3	35	48
pLKO-GFP#3	36	35
pLKO-GFP#3	37	9
pLKO-GFP#3	4	134
pLKO-GFP#3	5	23
pLKO-GFP#3	6	76
pLKO-GFP#3	7	10
pLKO-GFP#3	9	2
